# Computationally validated SARS-CoV-2 CTL and HTL Multi-Patch Vaccines designed by reverse epitomics approach, shows potential to cover large ethnically distributed human population worldwide

**DOI:** 10.1101/2020.09.06.284992

**Authors:** Sukrit Srivastava, Sonia Verma, Mohit Kamthania, Deepa Agarwal, Ajay Kumar Saxena, Michael Kolbe, Sarman Singh, Ashwin Kotnis, Brijesh Rathi, Seema. A. Nayar, Ho-Joon Shin, Kapil Vashisht, Kailash C Pandey

## Abstract

**Background:** The SARS-CoV-2 (Severe Acute Respiratory Syndrome Coronavirus 2) is a positive-sense single-stranded RNA coronavirus responsible for the ongoing 2019-2020 COVID-19 outbreak. The highly contagious COVID-19 disease has spread to 216 countries in less than six months. Though several vaccine candidates are being claimed, an effective vaccine is yet to come. In present study we have designed and theoretically validated novel Multi-Patch Vaccines against SARS-CoV-2.

**Methodology:** A novel reverse epitomics approach, “overlapping-epitope-clusters-to-patches” method is utilized to identify multiple antigenic regions from the SARS-CoV-2 proteome. These antigenic regions are here termed as “Ag-Patch or Ag-Patches”, for Antigenic Patch or Patches. The identification of Ag-Patches is based on clusters of overlapping epitopes rising from a particular region of SARS-CoV-2 protein. Further, we have utilized the identified Ag-Patches to design Multi-Patch Vaccines (MPVs), proposing a novel methodology for vaccine design and development. The designed MPVs were analyzed for immunologically crucial parameters, physiochemical properties and cDNA constructs.

**Results:** We identified 73 CTL (Cytotoxic T-Lymphocyte), 49 HTL (Helper T-Lymphocyte) novel Ag-Patches from the proteome of SARS-CoV-2. The identified Ag-Patches utilized to design MPVs cover 768 (518 CTL and 250 HTL) overlapping epitopes targeting different HLA alleles. Such large number of epitope coverage is not possible for multi-epitope vaccines. The large number of epitopes covered implies large number of HLA alleles targeted, and hence large ethnically distributed human population coverage. The MPVs:Toll-Like Receptor ectodomain complex shows stable nature with numerous hydrogen bond formation and acceptable root mean square deviation and fluctuation. Further, the cDNA analysis favors high expression of the MPVs constructs in human cell line.

**Conclusion:** Highly immunogenic novel Ag-Patches are identified from the entire proteome of SARS CoV-2 by a novel reverse epitomics approach. We conclude that the novel Multi-Patch Vaccines could be a highly potential novel approach to combat SARS-CoV-2, with greater effectiveness, high specificity and large human population coverage worldwide.

ABSTRACT FIGURE:

A Multi-Patch Vaccine design to combat SARS-CoV-2 and a method to prepare thereof.
Multi-Patch Vaccine designing to combat SARS-CoV-2 infection by reverse epitomics approach, “Overlapping-epitope-clusters-to-patches” method.
