## Supplementary 2 for "Computationally validated SARS-CoV-2 CTL and HTL Multi-Patch Vaccines designed by reverse epitomics approach, shows potential to cover large ethnically distributed human population worldwide"

ACTDDNALAY	HLA-A*01:01
ACTDDNALAYY	HLA-A*01:01
ADNKFALTCF	HLA-B*44:02
AEILLIIM	HLA-B*40:01
AEILLIIMRTF	HLA-B*44:02
AGLEAPFLYLY	HLA-B*44:03
AGLEAPFLYLY	HLA-B*44:03
AGLEAPFLYLY	HLA-B*44:02
AGLEAPFLYLY	HLA-B*44:02
ALITLATCEL	HLA-A*02:03
ALTCFSTQF	HLA-B*15:01
ALVYFLQSI	HLA-A*02:03
AMACLVGLMW	HLA-B*58:01
AMACLVGLMW	HLA-B*44:02
ANRNRFLYI	HLA-A*30:01
APFLYLYAL	HLA-B*07:02
APRITFGGPS	HLA-B*07:02
AQFAPSASAF	HLA-B*15:01
AQFAPSASAF	HLA-B*15:01
AQFAPSASAF	HLA-B*15:01
AQFAPSASAFF	HLA-B*15:01
AQFAPSASAFF	HLA-B*15:01
AQFAPSASAFF	HLA-B*15:01
ARLYYDSMSY	HLA-B*15:01
ASAFFGMSR	HLA-A*11:01
ASFRLFAR	HLA-A*31:01
ASFRLFARTR	HLA-A*31:01
ASFSTFKCY	HLA-A*30:02
ASFYYVWKSY	HLA-A*30:02
ASKIITLKK	HLA-A*30:01
ASKIITLKK	HLA-A*11:01
ASLPFGWLI	HLA-B*58:01
ATSRTLSYY	HLA-A*30:02
ATSRTLSYY	HLA-A*11:01
ATSRTLSYY	HLA-A*30:02
ATSRTLSYY	HLA-A*01:01
ATSRTLSYY	HLA-A*26:01
ATSRTLSYYK	HLA-A*11:01
ATSRTLSYYK	HLA-A*03:01
ATSRTLSYYK	HLA-A*30:01
AVILRGHLR	HLA-A*31:01
AVMYMGTLSY	HLA-B*15:01
AYANRNRFLY	HLA-A*30:02
AYILFTRFF	HLA-A*23:01
AYSRYRIGNY	HLA-A*30:02
AYVNTFSSTF	HLA-A*23:01
CANGQVFGLY	HLA-A*30:02
CANGQVFGLY	HLA-A*30:02
CFLAFLLFLV	HLA-A*02:01
CFLAFLLFLV	HLA-A*02:06
CLAYYFMRFRR	HLA-A*33:01
CLVGLMWLSY	HLA-B*15:01
CPDGVKHVY	HLA-B*35:01
CPIHFYSKW	HLA-B*53:01
CPIHFYSKW	HLA-B*51:01
CPIHFYSKWY	HLA-B*53:01
CSFYEDFLEY	HLA-A*30:02
CSFYEDFLEY	HLA-A*01:01
CSFYEDFLEY	HLA-B*58:01
CSFYEDFLEY	HLA-A*11:01
CSFYEDFLEY	HLA-B*15:01
CSFYEDFLEY	HLA-A*01:01
CSFYEDFLEY	HLA-A*30:02
CTDDNALAY	HLA-A*01:01
CTDDNALAY	HLA-A*01:01
CTDDNALAYY	HLA-A*01:01
CTDDNALAYY	HLA-A*01:01
CVADYSVLY	HLA-B*35:01
CVADYSVLY	HLA-A*26:01
CVADYSVLY	HLA-A*01:01
CVADYSVLY	HLA-A*26:01
CVRGTTVLLK	HLA-A*03:01
CWHTNCYDY	HLA-A*30:02
DEWSMATYY	HLA-B*44:03
DFLEYHDVR	HLA-A*33:01
DFYLCFLAF	HLA-A*23:01
DFYLCFLAFL	HLA-A*33:01
DLSPRWYFYY	HLA-A*26:01
DLSPRWYFYY	HLA-A*01:01
DSGFAAYSRY	HLA-A*30:02
DTDFVNEFY	HLA-A*01:01
DTGVEHVTFF	HLA-A*26:01
DTGVEHVTFF	HLA-A*26:01
EELKKLLEQW	HLA-B*44:03
EELKKLLEQW	HLA-B*44:02
EFVFKNIDGY	HLA-A*26:01
ELIRQGTDY	HLA-A*26:01
EPLVDLPI	HLA-B*51:01
EQWNLVIGFLF	HLA-A*23:01
ETISLAGSY	HLA-A*26:01
ETISLAGSY	HLA-A*26:01
ETISLAGSYK	HLA-A*68:01
ETKCTLKSF	HLA-A*26:01
EVFAQVKQIY	HLA-A*26:01
EVQELYSPI	HLA-A*26:01
EVQELYSPI	HLA-A*68:02
EVQELYSPIF	HLA-A*26:01
FAAYSRYRI	HLA-B*51:01
FAAYSRYRI	HLA-A*68:02
FACPDGVKHVY	HLA-B*35:01
FAFPFTIY	HLA-B*35:01
FAFPFTIYSL	HLA-A*68:02
FAFPFTIYSL	HLA-A*02:06
FALTCFSTQF	HLA-B*15:01
FALTCFSTQF	HLA-B*35:01
FALTCFSTQF	HLA-B*53:01
FAMQMAYRF	HLA-B*35:01
FAMQMAYRF	HLA-B*53:01
FAMQMAYRF	HLA-B*58:01
FAMQMAYRF	HLA-A*23:01
FAMQMAYRF	HLA-B*35:01
FAPSASAFF	HLA-B*35:01
FAPSASAFF	HLA-B*35:01
FARTRSMWSF	HLA-B*08:01
FAYANRNRF	HLA-B*35:01
FEYVSQPFL	HLA-B*40:01
FEYVSQPFL	HLA-B*40:01
FHLVDFQVTI	HLA-A*02:01
FHLVDFQVTI	HLA-A*02:03
FIAGLIAIV	HLA-A*02:03
FIASFRLFAR	HLA-A*68:01
FIASFRLFAR	HLA-A*33:01
FIASFRLFAR	HLA-A*31:01
FITLCFTLKR	HLA-A*68:01
FITLCFTLKR	HLA-A*33:01
FITLCFTLKR	HLA-A*68:01
FLAFLLFLV	HLA-A*02:03
FLAFLLFLV	HLA-A*02:06
FLAFLLFLV	HLA-A*02:01
FLAFLLFLV	HLA-A*68:02
FLAFLLFLVL	HLA-A*02:01
FLAFVVFLL	HLA-A*02:01
FLAFVVFLL	HLA-A*02:01
FLAFVVFLL	HLA-A*02:03
FLAFVVFLL	HLA-A*02:06
FLAFVVFLL	HLA-A*02:01
FLAFVVFLL	HLA-A*02:03
FLAFVVFLL	HLA-A*02:06
FLAFVVFLLV	HLA-A*02:01
FLAFVVFLLV	HLA-A*02:03
FLAFVVFLLV	HLA-A*02:06
FLCWHTNCY	HLA-A*01:01
FLEYHDVRVV	HLA-A*02:03
FLEYHDVRVVL	HLA-B*40:01
FLFLTWICL	HLA-A*02:01
FLFLTWICLL	HLA-A*02:01
FLGIITTV	HLA-A*02:03
FLGIITTV	HLA-A*02:01
FLGIITTVA	HLA-A*02:03
FLGIITTVAA	HLA-A*02:03
FLGIITTVAAF	HLA-B*15:01
FLIVAAIVF	HLA-B*15:01
FLIVAAIVF	HLA-B*15:01
FLIVAAIVFI	HLA-A*02:01
FLLFLVLIML	HLA-A*02:01
FLLVTLAIL	HLA-A*02:01
FLLVTLAIL	HLA-A*02:01
FLPFFSNVTW	HLA-B*53:01
FLPFFSNVTW	HLA-B*53:01
FLQSINFVR	HLA-A*68:01
FLQSINFVR	HLA-A*33:01
FLVFLGIITTV	HLA-A*02:01
FLWLLWPVTL	HLA-A*02:01
FLWLLWPVTL	HLA-A*02:01
FLYIIKLIFL	HLA-A*02:01
FLYLYALVY	HLA-B*15:01
FLYLYALVY	HLA-B*15:01
FLYLYALVY	HLA-A*01:01
FLYLYALVYF	HLA-A*23:01
FLYLYALVYF	HLA-A*23:01
FMRIFTIGTV	HLA-A*02:03
FNATRFASV	HLA-B*08:01
FPFTIYSL	HLA-B*51:01
FPFTIYSLL	HLA-B*51:01
FPFTIYSLL	HLA-B*53:01
FPFTIYSLLL	HLA-B*53:01
FPFTIYSLLL	HLA-B*51:01
FPLCANGQVF	HLA-B*35:01
FPLCANGQVF	HLA-B*53:01
FPLCANGQVF	HLA-B*53:01
FPNITNLCPF	HLA-B*35:01
FPNITNLCPF	HLA-B*53:01
FPNITNLCPF	HLA-B*35:01
FPNITNLCPF	HLA-B*51:01
FPQSAPHGVV	HLA-B*51:01
FPQSAPHGVVF	HLA-B*35:01
FQVTIAEIL	HLA-A*02:06
FQVTIAEIL	HLA-A*02:06
FRLFARTRSM	HLA-B*08:01
FTALTQHGK	HLA-A*68:01
FTIGTVTLK	HLA-A*68:01
FTIGTVTLK	HLA-A*11:01
FTINCQEPK	HLA-A*68:01
FTINCQEPK	HLA-A*11:01
FTISVTTEI	HLA-A*68:02
FTIYSLLLCR	HLA-A*68:01
FTIYSLLLCR	HLA-A*68:01
FTIYSLLLCR	HLA-A*33:01
FVCNLLLLF	HLA-A*26:01
FVCNLLLLFV	HLA-A*02:06
FVCNLLLLFV	HLA-A*02:01
FVFKNIDGY	HLA-B*35:01
FVFKNIDGY	HLA-A*26:01
FVFKNIDGY	HLA-A*26:01
FVIRGDEVR	HLA-A*68:01
FVRIIMRLW	HLA-B*57:01
FVSNGTHWFV	HLA-A*02:06
FVSNGTHWFV	HLA-A*02:01
FVSNGTHWFV	HLA-A*68:02
FVVFLLVTL	HLA-A*02:06
FVVFLLVTL	HLA-A*02:06
FYLCFLAFL	HLA-A*23:01
FYLCFLAFL	HLA-A*24:02
FYLCFLAFLL	HLA-A*23:01
FYLCFLAFLL	HLA-A*24:02
FYLCFLAFLLF	HLA-A*23:01
FYSKWYIR	HLA-A*31:01
FYSKWYIR	HLA-A*33:01
FYSKWYIRV	HLA-A*24:02
FYWFFSNYLKR	HLA-A*33:01
GARKSAPLI	HLA-A*30:01
GEVFNATRF	HLA-B*44:03
GFAAYSRYR	HLA-A*31:01
GIITTVAAF	HLA-B*15:01
GIITTVAAF	HLA-B*15:01
GIITTVAAF	HLA-B*15:01
GIITTVAAF	HLA-A*26:01
GLEAPFLYLY	HLA-B*44:03
GLEAPFLYLY	HLA-B*44:02
GLEAPFLYLY	HLA-B*44:03
GLEAPFLYLY	HLA-B*44:02
GLEAPFLYLY	HLA-A*01:01
GLMWLSYFI	HLA-A*02:01
GLMWLSYFI	HLA-A*32:01
GMSRIGMEV	HLA-A*02:03
GNYNYLYRLFR	HLA-A*33:01
GSLVVRCSF	HLA-B*57:01
GSLVVRCSFY	HLA-A*30:02
GSLVVRCSFY	HLA-A*30:02
GTHWFVTQR	HLA-A*31:01
GTITVEELK	HLA-A*11:01
GTITVEELK	HLA-A*68:01
GTITVEELKK	HLA-A*11:01
GTYEGNSPF	HLA-B*15:01
GTYEGNSPF	HLA-A*32:01
GVYFASTEK	HLA-A*03:01
GVYFASTEK	HLA-A*11:01
GVYYHKNNK	HLA-A*03:01
GVYYPDKVFR	HLA-A*68:01
GYINVFAF	HLA-A*23:01
GYINVFAFPF	HLA-A*23:01
GYINVFAFPF	HLA-A*24:02
GYINVFAFPF	HLA-A*23:01
GYINVFAFPF	HLA-A*24:02
GYINVFAFPF	HLA-A*23:01
GYINVFAFPF	HLA-A*24:02
GYYRRATRR	HLA-A*31:01
HFVCNLLLL	HLA-A*23:01
HFVCNLLLLF	HLA-A*23:01
HFVCNLLLLF	HLA-A*23:01
HFYSKWYIR	HLA-A*33:01
HFYSKWYIR	HLA-A*31:01
HFYSKWYIR	HLA-A*33:01
HFYSKWYIR	HLA-A*31:01
HFYSKWYIR	HLA-A*31:01
HFYSKWYIR	HLA-A*33:01
HLVDFQVTI	HLA-A*02:03
HLVDFQVTI	HLA-A*02:01
HVTFFIYNK	HLA-A*68:01
HVTFFIYNK	HLA-A*11:01
HVTFFIYNK	HLA-A*30:01
IAIAMACLV	HLA-B*51:01
IAMACLVGLMW	HLA-B*58:01
IAQFAPSASAF	HLA-B*15:01
IAQFAPSASAF	HLA-B*15:01
IASFRLFAR	HLA-A*33:01
IASFRLFAR	HLA-A*68:01
IASFRLFAR	HLA-A*31:01
IDFYLCFLAF	HLA-A*23:01
IELSLIDFY	HLA-B*44:03
IELSLIDFY	HLA-B*44:03
IELSLIDFY	HLA-B*44:02
IELSLIDFYL	HLA-A*02:01
IFLIVAAIVF	HLA-A*23:01
IFLIVAAIVF	HLA-A*23:01
IFLIVAAIVF	HLA-B*15:01
IFLWLLWPV	HLA-A*02:06
IGNYTVSCLPF	HLA-A*23:01
IGYYRRATR	HLA-A*31:01
IGYYRRATR	HLA-A*31:01
IHFYSKWYIR	HLA-A*31:01
IHFYSKWYIR	HLA-A*31:01
IIFWFSLEL	HLA-A*02:01
IIFWFSLEL	HLA-A*02:01
IIFWFSLEL	HLA-A*02:06
IIMRLWLCW	HLA-B*58:01
IIMRLWLCW	HLA-B*57:01
IIMRLWLCWK	HLA-A*03:01
IIMRLWLCWK	HLA-A*11:01
ILFLALITL	HLA-A*02:01
ILLIIMRTFK	HLA-A*03:01
ILMTARTVY	HLA-B*15:01
ILTALRLCAY	HLA-B*15:01
ILTALRLCAY	HLA-A*30:02
ILTALRLCAY	HLA-B*15:01
IMLIIFWFSL	HLA-A*32:01
IMLIIFWFSL	HLA-B*08:01
IMLIIFWFSL	HLA-A*02:01
IMRLWLCWK	HLA-A*03:01
IMRLWLCWKCR	HLA-A*31:01
IMRLWLCWKCR	HLA-A*33:01
IMRTFKVSI	HLA-A*32:01
INFVRIIMR	HLA-A*33:01
IPFAMQMAY	HLA-B*35:01
IPFAMQMAY	HLA-B*53:01
IPFAMQMAY	HLA-B*35:01
IPIQASLPF	HLA-B*35:01
IPIQASLPF	HLA-B*35:01
IPIQASLPF	HLA-B*53:01
IPIQASLPF	HLA-B*07:02
IPIQASLPF	HLA-B*53:01
IPIQASLPF	HLA-B*35:01
IPIQASLPF	HLA-B*07:02
IPLMYKGLPW	HLA-B*53:01
IPLMYKGLPW	HLA-B*53:01
IQASLPFGW	HLA-B*53:01
IQASLPFGW	HLA-B*58:01
IQYIDIGNY	HLA-A*30:02
IQYIDIGNY	HLA-B*15:01
IQYIDIGNY	HLA-A*30:02
IQYIDIGNY	HLA-B*15:01
ITLATCELY	HLA-A*30:02
ITLATCELY	HLA-B*58:01
ITLCFTLKRK	HLA-A*03:01
ITLCFTLKRK	HLA-A*11:01
ITRFQTLLA	HLA-A*30:01
IVGVALLAVF	HLA-B*15:01
IVGVALLAVF	HLA-B*15:01
KAYNVTQAF	HLA-A*32:01
KAYNVTQAF	HLA-B*15:01
KAYNVTQAF	HLA-A*32:01
KAYNVTQAF	HLA-B*15:01
KAYNVTQAF	HLA-B*58:01
KAYNVTQAF	HLA-B*35:01
KAYNVTQAF	HLA-A*32:01
KAYNVTQAF	HLA-B*58:01
KDLSPRWYFY	HLA-A*30:02
KDLSPRWYFY	HLA-A*30:02
KDLSPRWYFY	HLA-A*03:01
KDLSPRWYFY	HLA-A*30:02
KEITVATSRTL	HLA-B*40:01
KFALTCFSTQF	HLA-A*23:01
KGIYQTSNFR	HLA-A*31:01
KIILFLALI	HLA-A*32:01
KIITLKKRW	HLA-B*57:01
KIITLKKRW	HLA-B*58:01
KIYSKHTPI	HLA-A*32:01
KKLLEQWNLVI	HLA-A*32:01
KLFDRYFKY	HLA-A*32:01
KLFDRYFKY	HLA-A*30:02
KLFDRYFKY	HLA-A*03:01
KLGSLVVRCSF	HLA-A*32:01
KLIFLWLLW	HLA-B*58:01
KLIFLWLLW	HLA-A*32:01
KLIFLWLLW	HLA-B*57:01
KLIFLWLLWPV	HLA-A*02:01
KLIFLWLLWPV	HLA-A*32:01
KLLEQWNLV	HLA-A*02:06
KLLEQWNLV	HLA-A*02:01
KLLEQWNLVIG	HLA-A*32:01
KMKDLSPR	HLA-A*31:01
KMKDLSPRWY	HLA-A*30:02
KMKDLSPRWY	HLA-A*30:02
KMKDLSPRWY	HLA-B*15:01
KMKDLSPRWY	HLA-A*30:02
KPRQKRTAT	HLA-B*07:02
KPRQKRTATK	HLA-B*07:02
KQGNFKNLR	HLA-A*31:01
KRSFIEDLLF	HLA-B*58:01
KSAAEASKK	HLA-A*03:01
KSAPLIELC	HLA-B*58:01
KSFTVEKGIY	HLA-A*30:02
KSFTVEKGIY	HLA-A*30:02
KSNIIRGW	HLA-B*58:01
KSNIIRGW	HLA-B*57:01
KSNIIRGWIF	HLA-B*58:01
KSNLKPFER	HLA-A*31:01
KSWMESEFR	HLA-A*31:01
KTFPPTEPK	HLA-A*11:01
KTFPPTEPK	HLA-A*30:01
KTFPPTEPK	HLA-A*03:01
KTFPPTEPKK	HLA-A*11:01
KTSVDCTMY	HLA-A*30:02
KVGGNYNYLY	HLA-A*30:02
KVGGNYNYLY	HLA-A*30:02
KVSIWNLDY	HLA-A*30:02
KVSIWNLDY	HLA-A*30:02
KVSIWNLDY	HLA-A*30:02
KWPWYIWLGF	HLA-A*23:01
KWPWYIWLGF	HLA-A*24:02
KWPWYIWLGF	HLA-A*24:02
KWPWYIWLGF	HLA-A*23:01
KWPWYIWLGF	HLA-A*32:01
KWYIRVGAR	HLA-A*31:01
LAFVVFLLV	HLA-B*51:01
LATCELYHY	HLA-B*35:01
LEAPFLYLY	HLA-B*44:03
LEAPFLYLY	HLA-B*44:03
LEAPFLYLY	HLA-B*44:02
LEAPFLYLY	HLA-B*44:03
LEAPFLYLY	HLA-B*44:02
LEAPFLYLYAL	HLA-B*40:01
LEQWNLVIGF	HLA-B*44:02
LEQWNLVIGF	HLA-B*44:03
LEYHDVRVVL	HLA-B*40:01
LEYHDVRVVL	HLA-B*40:01
LFLAFVVFLLV	HLA-A*02:01
LFLVLIMLI	HLA-A*23:01
LGIITTVAAF	HLA-B*15:01
LGIITTVAAF	HLA-B*15:01
LGIITTVAAF	HLA-B*15:01
LIDFYLCFL	HLA-A*02:01
LIFLWLLWPV	HLA-A*02:06
LIFLWLLWPV	HLA-A*02:01
LIFLWLLWPV	HLA-A*02:03
LILMTARTVY	HLA-B*15:01
LIVGVALLAV	HLA-A*02:06
LIVNSVLLF	HLA-B*15:01
LLAVFQSASK	HLA-A*03:01
LLFLAFVVF	HLA-B*15:01
LLFLAFVVF	HLA-B*15:01
LLFLAFVVF	HLA-A*32:01
LLFLAFVVFL	HLA-A*02:01
LLFNKVTLA	HLA-A*02:03
LLIIMRTFK	HLA-A*03:01
LLKEPCSSGTY	HLA-B*15:01
LLNKHIDAY	HLA-B*15:01
LLNKHIDAY	HLA-B*15:01
LLNKHIDAYK	HLA-A*03:01
LLTDEMIAQY	HLA-A*01:01
LLTDEMIAQY	HLA-A*01:01
LLVAAGLEAPF	HLA-B*15:01
LLVAAGLEAPF	HLA-B*15:01
LLWPVTLACF	HLA-B*15:01
LLWPVTLACFV	HLA-A*02:01
LMWLSYFIASF	HLA-B*15:01
LMWLSYFIASF	HLA-A*23:01
LPFFSNVTW	HLA-B*53:01
LPFFSNVTW	HLA-B*53:01
LPFFSNVTWF	HLA-B*53:01
LPFFSNVTWF	HLA-B*51:01
LPFGWLIVGV	HLA-B*51:01
LPFNDGVYF	HLA-B*35:01
LPFNDGVYF	HLA-B*53:01
LPIGINITRF	HLA-B*53:01
LPIGINITRF	HLA-B*35:01
LPNNTASWF	HLA-B*35:01
LPNNTASWF	HLA-B*53:01
LPNNTASWF	HLA-B*53:01
LPSLATVAY	HLA-B*35:01
LPSLATVAY	HLA-B*35:01
LPVSMTKTSV	HLA-B*51:01
LPYGANKDGI	HLA-B*51:01
LQIPFAMQMAY	HLA-B*35:01
LQIPFAMQMAY	HLA-B*15:01
LQIPFAMQMAY	HLA-B*15:01
LQSCTQHQPY	HLA-B*15:01
LQSCTQHQPY	HLA-B*15:01
LSLIDFYLCF	HLA-B*58:01
LSPRWYFYY	HLA-A*30:02
LSPRWYFYY	HLA-A*01:01
LSYFIASFR	HLA-A*68:01
LSYFIASFR	HLA-A*68:01
LSYFIASFR	HLA-A*31:01
LSYFIASFR	HLA-A*33:01
LSYFIASFR	HLA-A*03:01
LSYFIASFRLF	HLA-A*23:01
LSYFIASFRLF	HLA-A*23:01
LTALRLCAY	HLA-B*15:01
LTALRLCAY	HLA-B*15:01
LTALRLCAY	HLA-A*30:02
LTALRLCAY	HLA-A*01:01
LTALRLCAY	HLA-A*01:01
LTALRLCAY	HLA-A*26:01
LTCFSTQFAF	HLA-B*58:01
LTCFSTQFAF	HLA-B*15:01
LTDEMIAQY	HLA-A*01:01
LTDEMIAQY	HLA-A*01:01
LVAAGLEAPF	HLA-B*15:01
LVAAGLEAPF	HLA-B*15:01
LVAEWFLAY	HLA-B*35:01
LVFLGIITTV	HLA-A*02:03
LVFLGIITTV	HLA-A*02:06
LVIGFLFLTW	HLA-B*53:01
LVKPSFYVY	HLA-B*15:01
LVKPSFYVY	HLA-A*30:02
LVKPSFYVY	HLA-B*15:01
LVKPSFYVY	HLA-A*30:02
LVKPSFYVY	HLA-B*35:01
LVKPSFYVY	HLA-B*15:01
LVKPSFYVY	HLA-A*30:02
LVLIMLIIFW	HLA-B*53:01
LVPFWITIAY	HLA-B*35:01
LVYFLQSINF	HLA-A*23:01
LVYFLQSINF	HLA-A*23:01
LVYFLQSINF	HLA-A*24:02
LVYFLQSINF	HLA-B*15:01
LWLLWPVTL	HLA-A*23:01
LWLLWPVTL	HLA-A*24:02
LWPVTLACF	HLA-A*24:02
LYIIKLIFLW	HLA-A*23:01
LYIIKLIFLW	HLA-A*24:02
LYLYALVYF	HLA-A*23:01
LYLYALVYF	HLA-A*23:01
LYLYALVYF	HLA-A*24:02
LYLYALVYF	HLA-A*23:01
LYLYALVYF	HLA-A*24:02
LYLYALVYFL	HLA-A*02:01
LYLYALVYFL	HLA-A*23:01
LYLYALVYFL	HLA-A*24:02
LYNSASFSTF	HLA-A*23:01
LYNSASFSTF	HLA-A*24:02
LYNSASFSTF	HLA-A*24:02
LYNSASFSTF	HLA-A*23:01
MACLVGLMW	HLA-B*57:01
MACLVGLMW	HLA-B*58:01
MACLVGLMW	HLA-B*53:01
MEVTPSGTW	HLA-B*44:02
MEVTPSGTW	HLA-B*44:02
MEVTPSGTW	HLA-B*44:03
MEVTPSGTWL	HLA-B*40:01
MGYINVFAF	HLA-B*35:01
MGYINVFAF	HLA-B*35:01
MGYINVFAF	HLA-A*23:01
MGYINVFAFPF	HLA-A*23:01
MIELSLIDFY	HLA-B*44:03
MIELSLIDFY	HLA-A*01:01
MKDLSPRWYFY	HLA-A*30:02
MKFLVFLGI	HLA-B*51:01
MKIILFLAL	HLA-B*08:01
MLIIFWFSL	HLA-A*02:01
MLIIFWFSL	HLA-A*02:06
MQMAYRFNGI	HLA-A*02:06
MRIFTIGTVTL	HLA-A*32:01
MVMFTPLVPF	HLA-B*15:01
MWLSYFIASF	HLA-A*23:01
MWLSYFIASF	HLA-A*24:02
MWLSYFIASF	HLA-B*15:01
MWLSYFIASF	HLA-A*23:01
MWLSYFIASF	HLA-A*24:02
MWLSYFIASF	HLA-A*32:01
MWLSYFIASFR	HLA-A*68:01
MWLSYFIASFR	HLA-A*33:01
MYKGLPWNVVR	HLA-A*33:01
MYKGLPWNVVR	HLA-A*33:01
MYMGTLSYEQF	HLA-A*23:01
NLLLLFVTV	HLA-A*02:06
NQRNAPRITF	HLA-B*15:01
NRNRFLYIIK	HLA-A*30:01
NSASFSTFK	HLA-A*68:01
NSSPDDQIGYY	HLA-A*01:01
NSSPDDQIGYY	HLA-A*01:01
NSVLLFLAFV	HLA-A*68:02
NTASWFTAL	HLA-A*68:02
NTASWFTAL	HLA-A*68:02
NTASWFTAL	HLA-A*68:02
NTASWFTALT	HLA-A*68:02
NTQEVFAQV	HLA-A*68:02
NTSNQVAVLY	HLA-A*01:01
NVFAFPFTI	HLA-A*68:02
NVFAFPFTI	HLA-A*32:01
NVFAFPFTI	HLA-A*02:06
NVFAFPFTI	HLA-A*02:01
NVFAFPFTI	HLA-A*68:02
NVFAFPFTI	HLA-A*32:01
NVFAFPFTIY	HLA-A*68:01
NVFAFPFTIY	HLA-A*68:01
NVFAFPFTIY	HLA-A*11:01
NVFAFPFTIY	HLA-A*30:02
NVFAFPFTIY	HLA-B*15:01
NVFAFPFTIY	HLA-A*26:01
NVYADSFVIR	HLA-A*68:01
NVYADSFVIR	HLA-A*68:01
NYLYRLFR	HLA-A*33:01
NYNYLYRLF	HLA-A*24:02
NYNYLYRLF	HLA-A*24:02
NYNYLYRLFR	HLA-A*33:01
NYNYLYRLFR	HLA-A*33:01
NYTVSCLPF	HLA-A*23:01
NYTVSCLPF	HLA-A*24:02
PIHFYSKWYIR	HLA-A*33:01
PLLTDEMIAQY	HLA-A*01:01
QASLPFGW	HLA-B*58:01
QELIRQGTDY	HLA-B*44:03
QELIRQGTDY	HLA-B*44:02
QELYSPIFL	HLA-B*40:01
QELYSPIFLI	HLA-B*44:02
QELYSPIFLI	HLA-B*44:03
QFAPSASAFF	HLA-A*23:01
QIPFAMQMAY	HLA-B*35:01
QIYKTPPIK	HLA-A*03:01
QLRARSVSPK	HLA-A*03:01
QSASKIITLK	HLA-A*68:01
QSCTQHQPY	HLA-A*01:01
QVVDMSMTY	HLA-B*35:01
QWNLVIGFLF	HLA-A*23:01
QWNLVIGFLF	HLA-A*24:02
QYIDIGNYTV	HLA-A*23:01
QYIKWPWYI	HLA-A*23:01
QYIKWPWYI	HLA-A*24:02
QYIKWPWYIW	HLA-A*23:01
QYIKWPWYIW	HLA-A*24:02
RARSVSPK	HLA-A*30:01
RARSVSPKL	HLA-A*30:01
RARSVSPKL	HLA-A*30:01
RARSVSPKLF	HLA-A*30:01
RCSFYEDFLEY	HLA-A*01:01
RFLYIIKLI	HLA-A*23:01
RFLYIIKLIF	HLA-A*23:01
RFLYIIKLIF	HLA-A*23:01
RFLYIIKLIF	HLA-A*24:02
RIFTIGTVTL	HLA-A*32:01
RIFTIGTVTLK	HLA-A*32:01
RINWITGGIAI	HLA-A*32:01
RISNCVADY	HLA-A*30:02
RISNCVADY	HLA-A*30:02
RLFARTRSM	HLA-B*08:01
RLFARTRSM	HLA-A*32:01
RLFARTRSM	HLA-B*15:01
RLFRKSNLK	HLA-A*03:01
RLFRKSNLKPF	HLA-A*32:01
RLWLCWKCR	HLA-A*31:01
RLWLCWKCR	HLA-A*31:01
RLYYDSMSY	HLA-B*15:01
RLYYDSMSY	HLA-A*03:01
RLYYDSMSY	HLA-A*30:02
RLYYDSMSY	HLA-A*32:01
RMYIFFASF	HLA-A*32:01
RMYIFFASF	HLA-A*32:01
RMYIFFASF	HLA-B*15:01
RMYIFFASFY	HLA-A*30:02
RMYIFFASFY	HLA-A*03:01
RMYIFFASFY	HLA-A*30:02
RMYIFFASFY	HLA-A*03:01
RNRFLYIIK	HLA-A*30:01
RPQGLPNNTA	HLA-B*07:02
RQKRTATKAY	HLA-B*15:01
RQKRTATKAY	HLA-B*15:01
RQKRTATKAY	HLA-A*30:02
RQKRTATKAY	HLA-B*15:01
RQKRTATKAY	HLA-A*30:02
RSFIEDLLF	HLA-B*58:01
RSFIEDLLF	HLA-B*57:01
RSFIEDLLF	HLA-B*57:01
RSKQRRPQG	HLA-A*30:01
RSVSPKLFI	HLA-B*58:01
RSVSPKLFIR	HLA-A*31:01
RSVSPKLFIR	HLA-A*31:01
RTFKVSIW	HLA-B*58:01
RTFKVSIW	HLA-B*57:01
RTFKVSIW	HLA-B*57:01
RTFKVSIW	HLA-B*58:01
RTFKVSIW	HLA-A*32:01
RTRSMWSF	HLA-A*30:01
RTRSMWSF	HLA-A*32:01
RTRSMWSF	HLA-A*30:01
RTRSMWSF	HLA-B*57:01
RTRSMWSFN	HLA-A*30:01
RVGARKSAPL	HLA-B*08:01
RVKNLNSSR	HLA-A*31:01
RVKNLNSSR	HLA-A*31:01
RVYSTGSNVF	HLA-B*15:01
RVYSTGSNVF	HLA-A*32:01
RVYSTGSNVF	HLA-B*15:01
RYFKYWDQTY	HLA-A*30:02
RYRIGNYK	HLA-A*30:01
RYRIGNYKL	HLA-A*23:01
SANNCTFEY	HLA-B*35:01
SANNCTFEY	HLA-A*30:02
SASAFFGMSR	HLA-A*68:01
SASAFFGMSR	HLA-A*11:01
SASKIITLK	HLA-A*11:01
SASKIITLK	HLA-A*68:01
SASKIITLKK	HLA-A*11:01
SEETGTLIV	HLA-B*40:01
SEHDYQIGGY	HLA-B*44:03
SEHDYQIGGY	HLA-B*44:02
SETKCTLKSF	HLA-B*44:03
SFYEDFLEY	HLA-A*30:02
SFYEDFLEY	HLA-B*35:01
SGFAAYSRY	HLA-A*30:02
SGFAAYSRY	HLA-A*30:02
SGFAAYSRYR	HLA-A*31:01
SINFVRIIMR	HLA-A*68:01
SIWNLDYII	HLA-A*32:01
SKVGGNYNYLY	HLA-A*30:02
SLIDFYLCF	HLA-B*15:01
SLIDFYLCFL	HLA-A*02:01
SLIDFYLCFL	HLA-A*02:03
SLIDFYLCFL	HLA-A*02:06
SLIDFYLCFL	HLA-A*02:01
SLIDFYLCFL	HLA-A*02:03
SLIDFYLCFL	HLA-A*02:06
SLIDFYLCFL	HLA-A*02:01
SLIDFYLCFL	HLA-A*02:03
SLVKPSFYV	HLA-A*02:06
SLVKPSFYV	HLA-A*02:01
SLVKPSFYVY	HLA-B*15:01
SLVKPSFYVY	HLA-B*15:01
SLVKPSFYVY	HLA-A*30:02
SLVKPSFYVY	HLA-A*11:01
SLVKPSFYVY	HLA-B*15:01
SLVKPSFYVY	HLA-A*30:02
SLVVRCSFY	HLA-A*30:02
SPDDQIGYY	HLA-B*35:01
SPIFLIVAAI	HLA-B*07:02
SPRRARSV	HLA-B*07:02
SPRRARSVA	HLA-B*07:02
SPRRARSVAS	HLA-B*07:02
SPRWYFYYL	HLA-B*07:02
SPRWYFYYL	HLA-B*08:01
SPRWYFYYL	HLA-B*07:02
SPRWYFYYL	HLA-B*08:01
SQRVAGDSGF	HLA-B*15:01
SSANNCTFEY	HLA-A*30:02
SSANNCTFEY	HLA-A*01:01
SSPDDQIGYY	HLA-A*01:01
SSPDDQIGYY	HLA-A*01:01
SSPDDQIGYY	HLA-A*01:01
SSPDDQIGYY	HLA-A*30:02
STFNVPMEK	HLA-A*11:01
STQDLFLPF	HLA-A*32:01
SVASQSIIAY	HLA-B*15:01
SVASQSIIAY	HLA-A*26:01
SVLLFLAFV	HLA-A*02:06
SVLLFLAFVV	HLA-A*02:06
SVSPKLFIR	HLA-A*31:01
SVSPKLFIR	HLA-A*11:01
SYFIASFR	HLA-A*33:01
SYFIASFRL	HLA-A*23:01
SYFIASFRL	HLA-A*24:02
SYFIASFRL	HLA-A*23:01
SYFIASFRLF	HLA-A*23:01
SYFIASFRLF	HLA-A*24:02
SYFIASFRLF	HLA-A*23:01
SYFIASFRLF	HLA-A*24:02
SYYKLGASQR	HLA-A*33:01
TACTDDNALAY	HLA-A*01:01
TEILPVSMTK	HLA-A*11:01
TEKSNIIRGW	HLA-B*44:02
TIPIQASLPF	HLA-B*15:01
TIPIQASLPF	HLA-B*35:01
TIYSLLLCR	HLA-A*68:01
TIYSLLLCR	HLA-A*68:01
TLACFVLAA	HLA-A*02:03
TLACFVLAAV	HLA-A*02:03
TLACFVLAAV	HLA-A*02:01
TLAILTALR	HLA-A*68:01
TLATCELYHY	HLA-A*01:01
TMADLVYAL	HLA-A*02:01
TMADLVYAL	HLA-A*02:03
TMADLVYAL	HLA-A*02:06
TPGDSSSGW	HLA-B*53:01
TPSGTWLTY	HLA-B*35:01
TPSGTWLTY	HLA-B*35:01
TPSGTWLTY	HLA-B*53:01
TPSGTWLTY	HLA-B*35:01
TPSGTWLTY	HLA-B*53:01
TQLSTDTGV	HLA-A*02:06
TQVVDMSMTY	HLA-B*15:01
TSNQVAVLY	HLA-A*01:01
TSRTLSYYK	HLA-A*30:01
TSRTLSYYK	HLA-A*11:01
TTRTQLPPA	HLA-A*30:01
TTSPISEHDY	HLA-A*01:01
TVATSRTLSY	HLA-B*15:01
TVATSRTLSY	HLA-A*26:01
TVAYFNMVY	HLA-B*35:01
TVSCLPFTI	HLA-A*68:02
TYEGNSPFHPL	HLA-B*40:01
VAAGLEAPF	HLA-B*35:01
VASQSIIAY	HLA-B*35:01
VATSRTLSY	HLA-B*35:01
VATSRTLSYY	HLA-A*01:01
VATSRTLSYY	HLA-A*30:02
VATSRTLSYYK	HLA-A*11:01
VDTDFVNEFY	HLA-A*01:01
VEHVTFFIY	HLA-B*44:03
VEHVTFFIY	HLA-B*44:03
VFAFPFTIY	HLA-A*30:02
VFITLCFTL	HLA-A*23:01
VFITLCFTL	HLA-A*24:02
VFLLVTLAI	HLA-A*23:01
VLLFLAFVV	HLA-A*02:01
VLLFLAFVVF	HLA-B*15:01
VLPFNDGVY	HLA-A*30:02
VLYNSASFSTF	HLA-A*24:02
VMFTPLVPF	HLA-B*15:01
VMYMGTLSY	HLA-B*15:01
VMYMGTLSY	HLA-A*03:01
VMYMGTLSY	HLA-A*30:02
VPFWITIAY	HLA-B*35:01
VPFWITIAY	HLA-B*35:01
VSLVKPSFY	HLA-A*30:02
VSLVKPSFY	HLA-A*30:02
VTFFIYNKI	HLA-A*32:01
VTIAEILLI	HLA-B*58:01
VTLAILTALR	HLA-A*68:01
VTPSGTWLTY	HLA-B*35:01
VTPSGTWLTY	HLA-A*30:02
VYFLQSINF	HLA-A*23:01
VYFLQSINF	HLA-A*24:02
VYFLQSINF	HLA-A*23:01
VYFLQSINF	HLA-A*24:02
VYFLQSINF	HLA-A*24:02
VYFLQSINF	HLA-A*23:01
VYFLQSINFVR	HLA-A*33:01
VYSSANNCTF	HLA-A*24:02
VYSSANNCTF	HLA-A*23:01
VYSSANNCTF	HLA-A*23:01
VYSSANNCTF	HLA-A*24:02
VYSTGSNVF	HLA-A*24:02
VYYPDKVFR	HLA-A*31:01
WICLLQFAY	HLA-A*01:01
WLSYFIASF	HLA-B*15:01
WLSYFIASF	HLA-A*32:01
WLSYFIASFR	HLA-A*68:01
WLSYFIASFR	HLA-A*33:01
WLSYFIASFR	HLA-A*31:01
WPVTLACFVL	HLA-B*51:01
WPWYIWLGF	HLA-B*53:01
WPWYIWLGFI	HLA-B*51:01
WSMATYYLF	HLA-A*23:01
WTAGAAAYY	HLA-A*26:01
WTAGAAAYY	HLA-A*68:01
WTAGAAAYY	HLA-A*26:01
WTAGAAAYY	HLA-A*30:02
WTAGAAAYY	HLA-A*01:01
WTAGAAAYYV	HLA-A*68:02
YANRNRFLY	HLA-B*35:01
YANRNRFLY	HLA-A*30:02
YANRNRFLY	HLA-A*01:01
YANRNRFLY	HLA-B*35:01
YAYLRKHFSM	HLA-B*08:01
YEGNSPFHPL	HLA-B*40:01
YEQYIKWPW	HLA-B*44:02
YEQYIKWPW	HLA-B*44:03
YEQYIKWPWY	HLA-B*44:03
YEQYIKWPWY	HLA-B*44:02
YFIASFRLF	HLA-A*23:01
YFIASFRLF	HLA-A*24:02
YFIASFRLF	HLA-A*23:01
YFIASFRLF	HLA-A*24:02
YFIASFRLFAR	HLA-A*33:01
YFLCWHTNCY	HLA-A*01:01
YFLQSINFVR	HLA-A*33:01
YFLQSINFVR	HLA-A*33:01
YGANKDGIIW	HLA-B*53:01
YIDIGNYTV	HLA-A*02:01
YIDIGNYTV	HLA-A*02:06
YIIKLIFLW	HLA-B*58:01
YIIKLIFLW	HLA-B*53:01
YIIKLIFLW	HLA-B*57:01
YILFTRFFYV	HLA-A*02:06
YINVFAFPF	HLA-B*35:01
YINVFAFPF	HLA-B*53:01
YINVFAFPF	HLA-A*32:01
YLCFLAFLL	HLA-A*02:01
YLCFLAFLL	HLA-A*02:01
YLCFLAFLLF	HLA-A*23:01
YLKRRVVF	HLA-B*08:01
YLQPRTFLL	HLA-A*02:01
YLQPRTFLL	HLA-A*02:01
YLQPRTFLLK	HLA-A*03:01
YLYALVYFL	HLA-A*02:01
YLYALVYFL	HLA-A*02:06
YLYALVYFL	HLA-A*02:03
YLYALVYFL	HLA-A*02:01
YLYALVYFL	HLA-A*02:06
YLYALVYFL	HLA-A*02:03
YLYALVYFL	HLA-A*02:01
YLYALVYFL	HLA-A*02:03
YLYALVYFL	HLA-A*02:06
YNYLYRLFR	HLA-A*33:01
YPDKVFRSSV	HLA-B*07:02
YQDVNCTEV	HLA-A*02:06
YSRYRIGNY	HLA-A*30:02
YSRYRIGNY	HLA-A*26:01
YSRYRIGNY	HLA-A*30:02
YSRYRIGNYK	HLA-A*03:01
YSSANNCTF	HLA-B*35:01
YSSANNCTF	HLA-B*58:01
YSVLYNSASF	HLA-B*15:01
YTMADLVYAL	HLA-A*02:01
YTMADLVYAL	HLA-A*02:06
YTMADLVYAL	HLA-A*02:03
YTNSFTRGVY	HLA-A*30:02
YTNSFTRGVY	HLA-A*01:01
YTNSFTRGVY	HLA-B*15:01
YTNSFTRGVY	HLA-A*01:01
YTNSFTRGVY	HLA-A*30:02
YTNSFTRGVYY	HLA-A*01:01
YTVSCLPFTI	HLA-A*02:06
YVMHANYIF	HLA-B*35:01
YVMHANYIFW	HLA-B*53:01
YVNTFSSTF	HLA-B*35:01
YVNTFSSTF	HLA-B*15:01
YVVDDPCPI	HLA-A*02:06
YYFMRFRR	HLA-A*33:01
YYFMRFRRAF	HLA-A*23:01
YYKLGASQR	HLA-A*33:01
YYQLYSTQL	HLA-A*24:02
YYQLYSTQL	HLA-A*23:01
YYQLYSTQL	HLA-A*24:02
YYRRATRRI	HLA-A*24:02
YYRRATRRIR	HLA-A*33:01
YYVGYLQPRTF	HLA-A*23:01
YYVGYLQPRTF	HLA-A*24:02
YYVGYLQPRTF	HLA-A*24:02
APFLYLYALVYFLQS	HLA-DPA1*01	,	HLA-DPB1*04:01
AYILFTRFFYVLGLA	HLA-DPA1*01	,	HLA-DPB1*04:01
CFLAFLLFLVLIMLI	HLA-DPA1*01	,	HLA-DPB1*04:01
DFYLCFLAFLLFLVL	HLA-DPA1*01	,	HLA-DPB1*04:01
FAFPFTIYSLLLCRM	HLA-DPA1*01	,	HLA-DPB1*04:01
FLAYILFTRFFYVLG	HLA-DPA1*01	,	HLA-DPB1*04:01
FLFVAAIFYLITPVH	HLA-DPA1*01	,	HLA-DPB1*04:01
FLYLYALVYFLQSIN	HLA-DPA1*01	,	HLA-DPB1*04:01
FYLCFLAFLLFLVLI	HLA-DPA1*01	,	HLA-DPB1*04:01
INVFAFPFTIYSLLL	HLA-DPA1*01	,	HLA-DPB1*04:01
LAYILFTRFFYVLGL	HLA-DPA1*01	,	HLA-DPB1*04:01
LCFLAFLLFLVLIML	HLA-DPA1*01	,	HLA-DPB1*04:01
LFLAFVVFLLVTLAI	HLA-DPA1*01	,	HLA-DPB1*04:01
LLFLAFVVFLLVTLA	HLA-DPA1*01	,	HLA-DPB1*04:01
LVFLFVAAIFYLITP	HLA-DPA1*01	,	HLA-DPB1*04:01
LYLYALVYFLQSINF	HLA-DPA1*01	,	HLA-DPB1*04:01
NSVLLFLAFVVFLLV	HLA-DPA1*01	,	HLA-DPB1*04:01
NVFAFPFTIYSLLLC	HLA-DPA1*01	,	HLA-DPB1*04:01
PFLYLYALVYFLQSI	HLA-DPA1*01	,	HLA-DPB1*04:01
SVLLFLAFVVFLLVT	HLA-DPA1*01	,	HLA-DPB1*04:01
TLVFLFVAAIFYLIT	HLA-DPA1*01	,	HLA-DPB1*04:01
VFAFPFTIYSLLLCR	HLA-DPA1*01	,	HLA-DPB1*04:01
VFLFVAAIFYLITPV	HLA-DPA1*01	,	HLA-DPB1*04:01
VLLFLAFVVFLLVTL	HLA-DPA1*01	,	HLA-DPB1*04:01
VTLVFLFVAAIFYLI	HLA-DPA1*01	,	HLA-DPB1*04:01
WFLAYILFTRFFYVL	HLA-DPA1*01	,	HLA-DPB1*04:01
YLCFLAFLLFLVLIM	HLA-DPA1*01	,	HLA-DPB1*04:01
YLYALVYFLQSINFV	HLA-DPA1*01	,	HLA-DPB1*04:01
AAIMQLFFSYFAVHF	HLA-DPA1*01:03	,	HLA-DPB1*02:01
AIMQLFFSYFAVHFI	HLA-DPA1*01:03	,	HLA-DPB1*02:01
AYILFTRFFYVLGLA	HLA-DPA1*01:03	,	HLA-DPB1*02:01
CFLAFLLFLVLIMLI	HLA-DPA1*01:03	,	HLA-DPB1*02:01
DFYLCFLAFLLFLVL	HLA-DPA1*01:03	,	HLA-DPB1*02:01
DTGVEHVTFFIYNKI	HLA-DPA1*01:03	,	HLA-DPB1*02:01
EWFLAYILFTRFFYV	HLA-DPA1*01:03	,	HLA-DPB1*02:01
FLAYILFTRFFYVLG	HLA-DPA1*01:03	,	HLA-DPB1*02:01
FYLCFLAFLLFLVLI	HLA-DPA1*01:03	,	HLA-DPB1*02:01
GLMWLSYFIASFRLF	HLA-DPA1*01:03	,	HLA-DPB1*02:01
GVEHVTFFIYNKIVD	HLA-DPA1*01:03	,	HLA-DPB1*02:01
IDFYLCFLAFLLFLV	HLA-DPA1*01:03	,	HLA-DPB1*02:01
ILFTRFFYVLGLAAI	HLA-DPA1*01:03	,	HLA-DPB1*02:01
IMQLFFSYFAVHFIS	HLA-DPA1*01:03	,	HLA-DPB1*02:01
INVFAFPFTIYSLLL	HLA-DPA1*01:03	,	HLA-DPB1*02:01
LAAIMQLFFSYFAVH	HLA-DPA1*01:03	,	HLA-DPB1*02:01
LAYILFTRFFYVLGL	HLA-DPA1*01:03	,	HLA-DPB1*02:01
LCFLAFLLFLVLIML	HLA-DPA1*01:03	,	HLA-DPB1*02:01
LFLAFVVFLLVTLAI	HLA-DPA1*01:03	,	HLA-DPB1*02:01
LIDFYLCFLAFLLFL	HLA-DPA1*01:03	,	HLA-DPB1*02:01
LLFLAFVVFLLVTLA	HLA-DPA1*01:03	,	HLA-DPB1*02:01
LMWLSYFIASFRLFA	HLA-DPA1*01:03	,	HLA-DPB1*02:01
LSLIDFYLCFLAFLL	HLA-DPA1*01:03	,	HLA-DPB1*02:01
MQLFFSYFAVHFISN	HLA-DPA1*01:03	,	HLA-DPB1*02:01
MWLSYFIASFRLFAR	HLA-DPA1*01:03	,	HLA-DPB1*02:01
MYIFFASFYYVWKSY	HLA-DPA1*01:03	,	HLA-DPB1*02:01
NSVLLFLAFVVFLLV	HLA-DPA1*01:03	,	HLA-DPB1*02:01
NVFAFPFTIYSLLLC	HLA-DPA1*01:03	,	HLA-DPB1*02:01
QWSLFFFLYENAFLP	HLA-DPA1*01:03	,	HLA-DPB1*02:01
RMYIFFASFYYVWKS	HLA-DPA1*01:03	,	HLA-DPB1*02:01
SLIDFYLCFLAFLLF	HLA-DPA1*01:03	,	HLA-DPB1*02:01
STQWSLFFFLYENAF	HLA-DPA1*01:03	,	HLA-DPB1*02:01
SVLLFLAFVVFLLVT	HLA-DPA1*01:03	,	HLA-DPB1*02:01
TGVEHVTFFIYNKIV	HLA-DPA1*01:03	,	HLA-DPB1*02:01
TQWSLFFFLYENAFL	HLA-DPA1*01:03	,	HLA-DPB1*02:01
VFAFPFTIYSLLLCR	HLA-DPA1*01:03	,	HLA-DPB1*02:01
VGLMWLSYFIASFRL	HLA-DPA1*01:03	,	HLA-DPB1*02:01
VLLFLAFVVFLLVTL	HLA-DPA1*01:03	,	HLA-DPB1*02:01
VRMYIFFASFYYVWK	HLA-DPA1*01:03	,	HLA-DPB1*02:01
WFLAYILFTRFFYVL	HLA-DPA1*01:03	,	HLA-DPB1*02:01
YIFFASFYYVWKSYV	HLA-DPA1*01:03	,	HLA-DPB1*02:01
YILFTRFFYVLGLAA	HLA-DPA1*01:03	,	HLA-DPB1*02:01
YINVFAFPFTIYSLL	HLA-DPA1*01:03	,	HLA-DPB1*02:01
YLCFLAFLLFLVLIM	HLA-DPA1*01:03	,	HLA-DPB1*02:01
FAFPFTIYSLLLCRM	HLA-DPA1*02:01	,	HLA-DPB1*01:01
FLAYILFTRFFYVLG	HLA-DPA1*02:01	,	HLA-DPB1*01:01
INVFAFPFTIYSLLL	HLA-DPA1*02:01	,	HLA-DPB1*01:01
LFLAFVVFLLVTLAI	HLA-DPA1*02:01	,	HLA-DPB1*01:01
LLFLAFVVFLLVTLA	HLA-DPA1*02:01	,	HLA-DPB1*01:01
NSVLLFLAFVVFLLV	HLA-DPA1*02:01	,	HLA-DPB1*01:01
NVFAFPFTIYSLLLC	HLA-DPA1*02:01	,	HLA-DPB1*01:01
SVLLFLAFVVFLLVT	HLA-DPA1*02:01	,	HLA-DPB1*01:01
VFAFPFTIYSLLLCR	HLA-DPA1*02:01	,	HLA-DPB1*01:01
VLLFLAFVVFLLVTL	HLA-DPA1*02:01	,	HLA-DPB1*01:01
VNSVLLFLAFVVFLL	HLA-DPA1*02:01	,	HLA-DPB1*01:01
WFLAYILFTRFFYVL	HLA-DPA1*02:01	,	HLA-DPB1*01:01
DTGVEHVTFFIYNKI	HLA-DPA1*02:01	,	HLA-DPB1*05:01
KQLIKVTLVFLFVAA	HLA-DPA1*02:01	,	HLA-DPB1*05:01
KVTLVFLFVAAIFYL	HLA-DPA1*02:01	,	HLA-DPB1*05:01
LKQLIKVTLVFLFVA	HLA-DPA1*02:01	,	HLA-DPB1*05:01
TGVEHVTFFIYNKIV	HLA-DPA1*02:01	,	HLA-DPB1*05:01
WLKQLIKVTLVFLFV	HLA-DPA1*02:01	,	HLA-DPB1*05:01
DFVRATATIPIQASL	HLA-DPA1*02:01	,	HLA-DPB1*14:01
FVRATATIPIQASLP	HLA-DPA1*02:01	,	HLA-DPB1*14:01
ITRFQTLLALHRSYL	HLA-DPA1*02:01	,	HLA-DPB1*14:01
MNLKYAISAKNRART	HLA-DPA1*02:01	,	HLA-DPB1*14:01
NITRFQTLLALHRSY	HLA-DPA1*02:01	,	HLA-DPB1*14:01
QLIRAAEIRASANLA	HLA-DPA1*02:01	,	HLA-DPB1*14:01
QMNLKYAISAKNRAR	HLA-DPA1*02:01	,	HLA-DPB1*14:01
QQLIRAAEIRASANL	HLA-DPA1*02:01	,	HLA-DPB1*14:01
SDFVRATATIPIQAS	HLA-DPA1*02:01	,	HLA-DPB1*14:01
TQMNLKYAISAKNRA	HLA-DPA1*02:01	,	HLA-DPB1*14:01
CFLAFLLFLVLIMLI	HLA-DPA1*03:01	,	HLA-DPB1*04:02
DFYLCFLAFLLFLVL	HLA-DPA1*03:01	,	HLA-DPB1*04:02
EETKFLTENLLLYID	HLA-DPA1*03:01	,	HLA-DPB1*04:02
ETKFLTENLLLYIDI	HLA-DPA1*03:01	,	HLA-DPB1*04:02
FAFPFTIYSLLLCRM	HLA-DPA1*03:01	,	HLA-DPB1*04:02
FLAFLLFLVLIMLII	HLA-DPA1*03:01	,	HLA-DPB1*04:02
FLAFVVFLLVTLAIL	HLA-DPA1*03:01	,	HLA-DPB1*04:02
FYLCFLAFLLFLVLI	HLA-DPA1*03:01	,	HLA-DPB1*04:02
IDFYLCFLAFLLFLV	HLA-DPA1*03:01	,	HLA-DPB1*04:02
KLINIIIWFLLLSVC	HLA-DPA1*03:01	,	HLA-DPB1*04:02
LAFLLFLVLIMLIIF	HLA-DPA1*03:01	,	HLA-DPB1*04:02
LAFVVFLLVTLAILT	HLA-DPA1*03:01	,	HLA-DPB1*04:02
LCFLAFLLFLVLIML	HLA-DPA1*03:01	,	HLA-DPB1*04:02
LEETKFLTENLLLYI	HLA-DPA1*03:01	,	HLA-DPB1*04:02
LFLAFVVFLLVTLAI	HLA-DPA1*03:01	,	HLA-DPB1*04:02
LINIIIWFLLLSVCL	HLA-DPA1*03:01	,	HLA-DPB1*04:02
LLFLAFVVFLLVTLA	HLA-DPA1*03:01	,	HLA-DPB1*04:02
MKIILFLALITLATC	HLA-DPA1*03:01	,	HLA-DPB1*04:02
NSVLLFLAFVVFLLV	HLA-DPA1*03:01	,	HLA-DPB1*04:02
SKLINIIIWFLLLSV	HLA-DPA1*03:01	,	HLA-DPB1*04:02
SVLLFLAFVVFLLVT	HLA-DPA1*03:01	,	HLA-DPB1*04:02
TKFLTENLLLYIDIN	HLA-DPA1*03:01	,	HLA-DPB1*04:02
TLEETKFLTENLLLY	HLA-DPA1*03:01	,	HLA-DPB1*04:02
VFAFPFTIYSLLLCR	HLA-DPA1*03:01	,	HLA-DPB1*04:02
VLLFLAFVVFLLVTL	HLA-DPA1*03:01	,	HLA-DPB1*04:02
YLCFLAFLLFLVLIM	HLA-DPA1*03:01	,	HLA-DPB1*04:02
FISNSWLMWLIINLV	HLA-DQA1*01:01	,	HLA-DQB1*05:01
FKVSIWNLDYIINLI	HLA-DQA1*01:01	,	HLA-DQB1*05:01
HFISNSWLMWLIINL	HLA-DQA1*01:01	,	HLA-DQB1*05:01
IKLIFLWLLWPVTLA	HLA-DQA1*01:01	,	HLA-DQB1*05:01
ISNSWLMWLIINLVQ	HLA-DQA1*01:01	,	HLA-DQB1*05:01
KLIFLWLLWPVTLAC	HLA-DQA1*01:01	,	HLA-DQB1*05:01
KVSIWNLDYIINLII	HLA-DQA1*01:01	,	HLA-DQB1*05:01
LVLIMLIIFWFSLEL	HLA-DQA1*01:01	,	HLA-DQB1*05:01
NSWLMWLIINLVQMA	HLA-DQA1*01:01	,	HLA-DQB1*05:01
PWYIWLGFIAGLIAI	HLA-DQA1*01:01	,	HLA-DQB1*05:01
QSTQWSLFFFLYENA	HLA-DQA1*01:01	,	HLA-DQB1*05:01
SNSWLMWLIINLVQM	HLA-DQA1*01:01	,	HLA-DQB1*05:01
STQWSLFFFLYENAF	HLA-DQA1*01:01	,	HLA-DQB1*05:01
TFKVSIWNLDYIINL	HLA-DQA1*01:01	,	HLA-DQB1*05:01
TQWSLFFFLYENAFL	HLA-DQA1*01:01	,	HLA-DQB1*05:01
VQSTQWSLFFFLYEN	HLA-DQA1*01:01	,	HLA-DQB1*05:01
VSIWNLDYIINLIIK	HLA-DQA1*01:01	,	HLA-DQB1*05:01
AFASEAARVVRSIFS	HLA-DQA1*01:02	,	HLA-DQB1*06:02
AGLIAIVMVTIMLCC	HLA-DQA1*01:02	,	HLA-DQB1*06:02
ANNAAIVLQLPQGTT	HLA-DQA1*01:02	,	HLA-DQB1*06:02
GTRNPANNAAIVLQL	HLA-DQA1*01:02	,	HLA-DQB1*06:02
IAGLIAIVMVTIMLC	HLA-DQA1*01:02	,	HLA-DQB1*06:02
NNAAIVLQLPQGTTL	HLA-DQA1*01:02	,	HLA-DQB1*06:02
NPANNAAIVLQLPQG	HLA-DQA1*01:02	,	HLA-DQB1*06:02
PANNAAIVLQLPQGT	HLA-DQA1*01:02	,	HLA-DQB1*06:02
RNPANNAAIVLQLPQ	HLA-DQA1*01:02	,	HLA-DQB1*06:02
TRNPANNAAIVLQLP	HLA-DQA1*01:02	,	HLA-DQB1*06:02
YAFASEAARVVRSIF	HLA-DQA1*01:02	,	HLA-DQB1*06:02
EIDFLELAMDEFIER	HLA-DQA1*05:01	,	HLA-DQB1*02:01
IDFLELAMDEFIERY	HLA-DQA1*05:01	,	HLA-DQB1*02:01
MEIDFLELAMDEFIE	HLA-DQA1*05:01	,	HLA-DQB1*02:01
QMEIDFLELAMDEFI	HLA-DQA1*05:01	,	HLA-DQB1*02:01
SQMEIDFLELAMDEF	HLA-DQA1*05:01	,	HLA-DQB1*02:01
ASIVAGGIVAIVVTC	HLA-DQA1*05:01	,	HLA-DQB1*02:01
DISASIVAGGIVAIV	HLA-DQA1*05:01	,	HLA-DQB1*02:01
GFIAGLIAIVMVTIM	HLA-DQA1*05:01	,	HLA-DQB1*02:01
ISASIVAGGIVAIVV	HLA-DQA1*05:01	,	HLA-DQB1*02:01
IWLGFIAGLIAIVMV	HLA-DQA1*05:01	,	HLA-DQB1*02:01
LGFIAGLIAIVMVTI	HLA-DQA1*05:01	,	HLA-DQB1*02:01
SASIVAGGIVAIVVT	HLA-DQA1*05:01	,	HLA-DQB1*02:01
SIVAGGIVAIVVTCL	HLA-DQA1*05:01	,	HLA-DQB1*02:01
SSGWTAGAAAYYVGY	HLA-DQA1*05:01	,	HLA-DQB1*02:01
SSSGWTAGAAAYYVG	HLA-DQA1*05:01	,	HLA-DQB1*02:01
WLGFIAGLIAIVMVT	HLA-DQA1*05:01	,	HLA-DQB1*02:01
WYIWLGFIAGLIAIV	HLA-DQA1*05:01	,	HLA-DQB1*02:01
YIWLGFIAGLIAIVM	HLA-DQA1*05:01	,	HLA-DQB1*02:01
ESPFVMMSAPPAQYE	HLA-DRB1*01:01
IILFLALITLATCEL	HLA-DRB1*01:01
ILFLALITLATCELY	HLA-DRB1*01:01
KIILFLALITLATCE	HLA-DRB1*01:01
LSFELLHAPATVCGP	HLA-DRB1*01:01
LSYYKLGASQRVAGD	HLA-DRB1*01:01
MKIILFLALITLATC	HLA-DRB1*01:01
QESPFVMMSAPPAQY	HLA-DRB1*01:01
QQESPFVMMSAPPAQ	HLA-DRB1*01:01
RTLSYYKLGASQRVA	HLA-DRB1*01:01
SFELLHAPATVCGPK	HLA-DRB1*01:01
SPFVMMSAPPAQYEL	HLA-DRB1*01:01
TLSYYKLGASQRVAG	HLA-DRB1*01:01
VLSFELLHAPATVCG	HLA-DRB1*01:01
VQQESPFVMMSAPPA	HLA-DRB1*01:01
VVLSFELLHAPATVC	HLA-DRB1*01:01
VVVLSFELLHAPATV	HLA-DRB1*01:01
AIASEFSSLPSYAAF	HLA-DRB1*04:01
ASEFSSLPSYAAFAT	HLA-DRB1*04:01
IASEFSSLPSYAAFA	HLA-DRB1*04:01
QAIASEFSSLPSYAA	HLA-DRB1*04:01
ESIVRFPNITNLCPF	HLA-DRB1*04:05
FFIYNKIVDEPEEHV	HLA-DRB1*04:05
HVTFFIYNKIVDEPE	HLA-DRB1*04:05
SIVRFPNITNLCPFG	HLA-DRB1*04:05
TFFIYNKIVDEPEEH	HLA-DRB1*04:05
VTFFIYNKIVDEPEE	HLA-DRB1*04:05
AIPTNFTISVTTEIL	HLA-DRB1*07:01
AVGNICYTPSKLIEY	HLA-DRB1*07:01
CTFTRSTNSRIKASM	HLA-DRB1*07:01
FSAVGNICYTPSKLI	HLA-DRB1*07:01
FTPLVPFWITIAYII	HLA-DRB1*07:01
GTWLTYTGAIKLDDK	HLA-DRB1*07:01
IAIPTNFTISVTTEI	HLA-DRB1*07:01
IPTNFTISVTTEILP	HLA-DRB1*07:01
LCTFTRSTNSRIKAS	HLA-DRB1*07:01
LLQLCTFTRSTNSRI	HLA-DRB1*07:01
LQLCTFTRSTNSRIK	HLA-DRB1*07:01
LVPFWITIAYIICIS	HLA-DRB1*07:01
PLVPFWITIAYIICI	HLA-DRB1*07:01
PSGTWLTYTGAIKLD	HLA-DRB1*07:01
PTNFTISVTTEILPV	HLA-DRB1*07:01
QLCTFTRSTNSRIKA	HLA-DRB1*07:01
SAVGNICYTPSKLIE	HLA-DRB1*07:01
SGTWLTYTGAIKLDD	HLA-DRB1*07:01
TNFTISVTTEILPVS	HLA-DRB1*07:01
TPLVPFWITIAYIIC	HLA-DRB1*07:01
TPSGTWLTYTGAIKL	HLA-DRB1*07:01
TWLTYTGAIKLDDKD	HLA-DRB1*07:01
VGNICYTPSKLIEYT	HLA-DRB1*07:01
VPFWITIAYIICIST	HLA-DRB1*07:01
AIILASFSASTSAFV	HLA-DRB1*09:01
AQFAPSASAFFGMSR	HLA-DRB1*09:01
IAQFAPSASAFFGMS	HLA-DRB1*09:01
IILASFSASTSAFVE	HLA-DRB1*09:01
ILASFSASTSAFVET	HLA-DRB1*09:01
LSYYKLGASQRVAGD	HLA-DRB1*09:01
PQIAQFAPSASAFFG	HLA-DRB1*09:01
QIAQFAPSASAFFGM	HLA-DRB1*09:01
RTLSYYKLGASQRVA	HLA-DRB1*09:01
SRTLSYYKLGASQRV	HLA-DRB1*09:01
SYYKLGASQRVAGDS	HLA-DRB1*09:01
TLSYYKLGASQRVAG	HLA-DRB1*09:01
WPQIAQFAPSASAFF	HLA-DRB1*09:01
DDQIGYYRRATRRIR	HLA-DRB1*11:01
DQIGYYRRATRRIRG	HLA-DRB1*11:01
EFYAYLRKHFSMMIL	HLA-DRB1*11:01
FVNEFYAYLRKHFSM	HLA-DRB1*11:01
GYYRRATRRIRGGDG	HLA-DRB1*11:01
IGYYRRATRRIRGGD	HLA-DRB1*11:01
NEFYAYLRKHFSMMI	HLA-DRB1*11:01
QIGYYRRATRRIRGG	HLA-DRB1*11:01
VNEFYAYLRKHFSMM	HLA-DRB1*11:01
EVKILNNLGVDIAAN	HLA-DRB1*13:02
KTQSLLIVNNATNVV	HLA-DRB1*13:02
LIVNNATNVVIKVCE	HLA-DRB1*13:02
LLIVNNATNVVIKVC	HLA-DRB1*13:02
PEVKILNNLGVDIAA	HLA-DRB1*13:02
QSLLIVNNATNVVIK	HLA-DRB1*13:02
SKTQSLLIVNNATNV	HLA-DRB1*13:02
SLLIVNNATNVVIKV	HLA-DRB1*13:02
TQSLLIVNNATNVVI	HLA-DRB1*13:02
AMPNMLRIMASLVLA	HLA-DRB1*15:01
CSNLLLQYGSFCTQL	HLA-DRB1*15:01
ECSNLLLQYGSFCTQ	HLA-DRB1*15:01
EILLIIMRTFKVSIW	HLA-DRB1*15:01
FQTLLALHRSYLTPG	HLA-DRB1*15:01
ILLIIMRTFKVSIWN	HLA-DRB1*15:01
MPNMLRIMASLVLAR	HLA-DRB1*15:01
NLLLQYGSFCTQLNR	HLA-DRB1*15:01
NMLRIMASLVLARKH	HLA-DRB1*15:01
PNMLRIMASLVLARK	HLA-DRB1*15:01
PTESIVRFPNITNLC	HLA-DRB1*15:01
QPTESIVRFPNITNL	HLA-DRB1*15:01
RAMPNMLRIMASLVL	HLA-DRB1*15:01
SNLLLQYGSFCTQLN	HLA-DRB1*15:01
TESIVRFPNITNLCP	HLA-DRB1*15:01
VRMYIFFASFYYVWK	HLA-DRB1*15:01
ADSFVIRGDEVRQIA	HLA-DRB3*01:01
CTQHQPYVVDDPCPI	HLA-DRB3*01:01
DSFVIRGDEVRQIAP	HLA-DRB3*01:01
FVIRGDEVRQIAPGQ	HLA-DRB3*01:01
HQPYVVDDPCPIHFY	HLA-DRB3*01:01
QHQPYVVDDPCPIHF	HLA-DRB3*01:01
QPYVVDDPCPIHFYS	HLA-DRB3*01:01
SFVIRGDEVRQIAPG	HLA-DRB3*01:01
TQHQPYVVDDPCPIH	HLA-DRB3*01:01
YADSFVIRGDEVRQI	HLA-DRB3*01:01
ADYSVLYNSASFSTF	HLA-DRB3*02:02
ANYIFWRNTNPIQLS	HLA-DRB3*02:02
AWWTAFVTNVNASSS	HLA-DRB3*02:02
DYSVLYNSASFSTFK	HLA-DRB3*02:02
EGVFVSNGTHWFVTQ	HLA-DRB3*02:02
FAWWTAFVTNVNASS	HLA-DRB3*02:02
HANYIFWRNTNPIQL	HLA-DRB3*02:02
KTQSLLIVNNATNVV	HLA-DRB3*02:02
LLIVNNATNVVIKVC	HLA-DRB3*02:02
NYIFWRNTNPIQLSS	HLA-DRB3*02:02
QSLLIVNNATNVVIK	HLA-DRB3*02:02
REGVFVSNGTHWFVT	HLA-DRB3*02:02
SLLIVNNATNVVIKV	HLA-DRB3*02:02
TQSLLIVNNATNVVI	HLA-DRB3*02:02
YIFWRNTNPIQLSSY	HLA-DRB3*02:02
YSVLYNSASFSTFKC	HLA-DRB3*02:02
AFLLFLVLIMLIIFW	HLA-DRB4*01:01
FLAFLLFLVLIMLII	HLA-DRB4*01:01
FLLFLVLIMLIIFWF	HLA-DRB4*01:01
LAFLLFLVLIMLIIF	HLA-DRB4*01:01
DQIGYYRRATRRIRG	HLA-DRB5*01:01
EFVFKNIDGYFKIYS	HLA-DRB5*01:01
FVFKNIDGYFKIYSK	HLA-DRB5*01:01
GINITRFQTLLALHR	HLA-DRB5*01:01
INITRFQTLLALHRS	HLA-DRB5*01:01
ITRFQTLLALHRSYL	HLA-DRB5*01:01
NITRFQTLLALHRSY	HLA-DRB5*01:01
QIGYYRRATRRIRGG	HLA-DRB5*01:01
REFVFKNIDGYFKIY	HLA-DRB5*01:01
RFQTLLALHRSYLTP	HLA-DRB5*01:01
TRFQTLLALHRSYLT	HLA-DRB5*01:01
